# TEV Induced Cleavage of Nuclei Tagged in Specific Cell Types (TIC-TaC) reveals histone profiles of activated neurons

**DOI:** 10.64898/2026.11.12.766233

**Authors:** Bradley J. Lukasak, Kai Shing, Callie E.W. Crawford, Jenna N. Beyer, Annabel K. Sangree, George Burslem, Erica Korb

## Abstract

Epigenomic profiling methods such as CUT&RUN/Tag are commonly employed to evaluate the genomic localization of histone modifications, transcription factors, and chromatin regulating proteins. Numerous transgenic mouse models also exist that label specific cell populations by leveraging Cre-based recombination and fluorescent reporters to allow for cell type specific epigenetic profiling *in vivo*. However, none of these systems allow for rapid, parallel processing for cell-type-specific CUT&RUN/Tag. Here, we report the development of **<u>T</u>**EV **I**nduced **<u>C</u>**leavage of Nuclei **<u>Ta</u>**gged in Specific **<u>C</u>**ell Types (TIC-TaC) in which we leverage a recombination-based system that results in conditional expression of a Sun1-GFP fusion protein with a TEV site introduced between Sun1 and GFP. Like the existing INTACT system, nuclei tagged by cell-type specific Cre recombinase activity can be efficiently purified using immunoprecipitation to allow for rapid, efficient, and in parallel nuclei isolation. However, with the addition of TEV protease, TIC-TaC nuclei can be subsequently removed from the beads allowing for downstream CUT&RUN/Tag. We applied this system to neurons isolated from the cortex to define the effects of seizure induced neuronal activation on numerous histone modifications and histone variant proteins and identified concordant shifts in H3K27ac, H3K27me3, H2A.Z and H2BE at seizure responsive genes. Together, through the development and application of TIC-TaC to allow for parallel processing of tissue for cell-type specific analysis, we uncover activity-dependent regulation of chromatin in the brain.

**Graphical Abstract:** 
