## Supplementary Table 1 for "TEV Induced Cleavage of Nuclei Tagged in Specific Cell Types (TIC-TaC) reveals histone profiles of activated neurons"

### Sheet: Sheet1
					Nuclear isolation			Post IP			Post TEV	Notes
Figure	Experiment	Marks	Date	Sample	GFP+	Total (DAPI)	% GFP+	GFP+	Total (DAPI)	% GFP+	DAPI
Figure 2	CUT&Tag Plus Minus TEV	H3K27ac, H3K9ac, H3K4me3, IgG	2026-02-04	x127	2160000	4140000	52.1739	1020000	1180000	86.4407	336600	equal number of nuclei used for -TEV samples
Figure 2	CUT&Tag Plus Minus TEV	H3K27ac, H3K9ac, H3K4me3, IgG	2026-02-04	x164	2640000	4800000	55	990000	1080000	91.6667	413325
Figure 2	CUT&Tag Plus Minus TEV	H3K27ac, H3K9ac, H3K4me3, IgG	2026-02-04	x165	2400000	5250000	45.7143	1110000	1210000	91.7355	441225
Figure 2	CUT&Tag Plus Minus TEV	H3K27me3, IgG	2026-02-18	x168	2790000	6450000	43.2558	1180000	1280000	92.1875	704000	equal number of nuclei used for -TEV samples
Figure 2	CUT&Tag Plus Minus TEV	H3K27me3, IgG	2026-02-18	x173	3570000	7290000	48.9712	1280000	1400000	91.4286	668500	same nuclear isolation used for CUT&Tag and CUT&RUN
Figure 2	CUT&Tag Plus Minus TEV	H3K27me3, IgG	2026-02-18	x182	2730000	5550000	49.1892	1230000	1290000	95.3488	677250
Figure 3	CUT&RUN Plus Minus TEV	H3K27ac, H3K9ac, H3K4me3, IgG	2026-01-06	x144	2280000	4200000	54.2857	1387200	1482400	93.578	655962	equal number of nuclei used for -TEV samples
Figure 3	CUT&RUN Plus Minus TEV	H3K27ac, H3K9ac, H3K4me3, IgG	2026-01-06	x145	1650000	3060000	53.9216	792000	900000	88	483750
Figure 3	CUT&RUN Plus Minus TEV	H3K27ac, H3K9ac, H3K4me3, IgG	2026-01-06	x154	2010000	3450000	58.2609	870400	952000	91.4286	487900
Figure 3	CUT&RUN Plus Minus TEV	H3K27me3, IgG	2026-02-18	x168	2790000	6450000	43.2558	1180000	1280000	92.1875	704000	equal number of nuclei used for -TEV samples
Figure 3	CUT&RUN Plus Minus TEV	H3K27me3, IgG	2026-02-18	x173	3570000	7290000	48.9712	1280000	1400000	91.4286	668500	same nuclear isolation used for CUT&Tag and CUT&RUN
Figure 3	CUT&RUN Plus Minus TEV	H3K27me3, IgG	2026-02-18	x182	2730000	5550000	49.1892	1230000	1290000	95.3488	677250
Figure 5	TICTAC CUT&Tag Seizure	H3K27ac, H3K9ac, H3K4me3, H3K27me3, IgG	2026-02-10	x76, homecage	2070000	4200000	49.2857	1110000	1190000	93.2773	803250
Figure 5	TICTAC CUT&Tag Seizure	H3K27ac, H3K9ac, H3K4me3, H3K27me3, IgG	2026-02-10	x77, homecage	3390000	6120000	55.3922	1100000	1240000	88.7097	1246200
Figure 5	TICTAC CUT&Tag Seizure	H3K27ac, H3K9ac, H3K4me3, H3K27me3, IgG	2026-02-10	x73, seizure	3840000	7770000	49.4208	1140000	1210000	94.2149	1058750
Figure 5	TICTAC CUT&Tag Seizure	H3K27ac, H3K9ac, H3K4me3, H3K27me3, IgG	2026-02-10	x74, seizure	1830000	3990000	45.8647	970000	1040000	93.2692	873600
Figure 5	TICTAC CUT&Tag Seizure	H3K27ac, H3K9ac, H3K4me3, H3K27me3, IgG	2026-02-10	x75, seizure	2190000	3900000	56.1538	1120000	1180000	94.9153	767000
Figure 6	TICTAC CUT&Tag Seizure	H2BE, H2A.Z, IgG	2026-09-23	x240, home cage	2070000	4440000	46.6216	952000	1016000	93.7008	843280
Figure 6	TICTAC CUT&Tag Seizure	H2BE, H2A.Z, IgG	2026-09-23	x241, home cage	1830000	3750000	48.8	920000	1000000	92	990000
Figure 6	TICTAC CUT&Tag Seizure	H2BE, H2A.Z, IgG	2026-09-23	x242, home cage	1650000	3000000	55	944000	1024000	92.1875	972800
Figure 6	TICTAC CUT&Tag Seizure	H2BE, H2A.Z, IgG	2026-09-23	x243, seizure	1440000	2580000	55.814	784000	848000	92.4528	725040
Figure 6	TICTAC CUT&Tag Seizure	H2BE, H2A.Z, IgG	2026-09-23	x244, seizure	1980000	3840000	51.5625	584000	664000	87.9518	597600
Figure 6	TICTAC CUT&Tag Seizure	H2BE, H2A.Z, IgG	2026-09-23	x245, seizure	1200000	2340000	51.2821	440000	496000	88.7097	483600
